# Cell Type-Agnostic Transcriptomic Signatures Enable Uniform Comparisons of Neurodevelopment

**DOI:** 10.1101/2025.02.24.639936

**Authors:** Sridevi Venkatesan, Jonathan M. Werner, Yun Li, Jesse Gillis

## Abstract

Single-cell transcriptomics has revolutionized our understanding of neurodevelopmental cell identities, yet, predicting a cell type’s developmental state from its transcriptome remains a challenge. We perform a meta-analysis of developing human brain datasets comprising over 2.8 million cells, identifying both tissue-level and cell-autonomous predictors of developmental age. While tissue composition predicts age within individual studies, it fails to generalize, whereas specific cell type proportions reliably track developmental time across datasets. Training regularized regression models to infer cell-autonomous maturation, we find that a cell type-agnostic model achieves the highest accuracy (error = 2.6 weeks), robustly capturing developmental dynamics across diverse cell types and datasets. This model generalizes to human neural organoids, accurately predicting normal developmental trajectories (R = 0.91) and disease-induced shifts *in vitro*. Furthermore, it extends to the developing mouse brain, revealing an accelerated developmental tempo relative to humans. Our work provides a unified framework for comparing neurodevelopment across contexts, model systems, and species.
