## Supplemental table S2 for "Cell Type-Agnostic Transcriptomic Signatures Enable Uniform Comparisons of Neurodevelopment"

### Sheet: Sheet1
#	Dataset (first author)	Year	Tissue (fetal/organoid/mouse)	link to publication	Processed data source	Primary source / GEO accession	Sequencing platform	# of individuals/ batches
1	Braun	2023	fetal	https://www.science.org/doi/10.1126/science.adf1226	seurat objects from Werner et al meta-analysis	https://github.com/linnarsson-lab/developing-human-brain/	10x scRNA-seq	26
2	Bhaduri	2022	fetal	https://www.nature.com/articles/s41586-021-03910-8	seurat objects from Werner et al meta-analysis	NeMO Archive RRID: SCR_002001	10x scRNA-seq	9
3	Fan	2020	fetal	https://www.science.org/doi/10.1126/sciadv.aaz2978	seurat objects from Werner et al meta-analysis	GSE120046	STRT-seq	33
4	Polioudakis	2019	fetal	https://www.cell.com/neuron/fulltext/S0896-6273(19)30561-6	seurat objects from Werner et al meta-analysis	http://solo.bmap.ucla.edu/shiny/webapp/	scDROP-seq	2
5	Shi	2021	fetal	https://www.science.org/doi/10.1126/science.abj6641	seurat objects from Werner et al meta-analysis	GSE135827	10x scRNA-seq	9
6	Yu	2021	fetal	https://www.nature.com/articles/s41593-021-00940-3	seurat objects from Werner et al meta-analysis	GSE165388	10x scRNA-seq	4
7	Zhou	2022	fetal	https://www.cell.com/cell-stem-cell/fulltext/S1934-5909(21)00457-4	seurat objects from Werner et al meta-analysis	GSE169109	10x scRNA-seq	9
8	Velmeshev	2023	fetal	https://www.science.org/doi/10.1126/science.adf0834	seurat object from UCSC cell browser (https://cells.ucsc.edu/?ds=pre-postnatal-cortex)	https://assets.nemoarchive.org/dat-3ah9h9x	10x snRNA-seq	24
9	Ramos	2022	fetal	https://www.nature.com/articles/s41467-022-34975-2	seurat object from UCSC cell browser (https://cells.ucsc.edu/?ds=pre-postnatal-cortex)	GSE217511	10x snRNA-seq	15
10	Herring	2022	fetal	https://www.cell.com/cell/fulltext/S0092-8674(22)01258-2	seurat object from UCSC cell browser (https://cells.ucsc.edu/?ds=pre-postnatal-cortex)	https://brain.listerlab.org/	10x snRNA-seq	4
11	Trevino	2021	fetal	https://www.cell.com/cell/fulltext/S0092-8674(21)00942-9	seurat object from UCSC cell browser (https://cells.ucsc.edu/?ds=pre-postnatal-cortex)	GSE162170	10x scRNA-seq	1
12	Herb	2023	fetal	https://www.science.org/doi/10.1126/sciadv.adf6251	seurat object from NEMO archive (https://data.nemoarchive.org/biccn/grant/u01_devhu/kriegstein/transcriptome/scell/10x_v2/human/processed/analysis/Herb_2022_Hypothalamus/SeuratObj/HypoSamples_AllCells.rda)		10x scRNA-seq	11
13	Zhu	2023	fetal	https://www.science.org/doi/10.1126/sciadv.adg3754	seurat object from CellxGene (https://cellxgene.cziscience.com/collections/ceb895f4-ff9f-403a-b7c3-187a9657ac2c)	GSE204684	10x scRNA-seq	4
1	Uzquiano	2022	organoid (dorsal patterned forebrain)	https://www.cell.com/cell/fulltext/S0092-8674(22)01168-0	seurat objects from Werner et al meta-analysis	https://singlecell.broadinstitute.org/single_cell/study/SCP1756/cortical-organoids-atlas	10x scRNA-seq	26
2	Revah	2022	organoid (cortical, transplanted)	https://www.nature.com/articles/s41586-022-05277-w	seurat objects from Werner et al meta-analysis	GSE190815	10x scRNA-seq	6
3	Fiorenzano	2021	organoid (ventral midbrain)	https://www.nature.com/articles/s41467-021-27464-5	seurat object from authors	GSE168323	10x scRNA-seq	27
4	Paulsen	2022	organoid (cortical)	https://www.nature.com/articles/s41586-021-04358-6	seurat objects from synapse (https://www.synapse.org/Synapse:syn26346581)		10x scRNA-seq	17
5	HNOCA (He et al. 2024)	2024	organoid (meta-atlasa)	https://www.nature.com/articles/s41586-024-08172-8	H5AD from CellxGene (https://cellxgene.cziscience.com/collections/de379e5f-52d0-498c-9801-0f850823c847)		mixed	396
1	La Manno	2021	mouse	https://www.nature.com/articles/s41586-021-03775-x	loom file from http://mousebrain.org/development/		10x scRNA-seq	93
