## Supplemental table S3 for "Cell Type-Agnostic Transcriptomic Signatures Enable Uniform Comparisons of Neurodevelopment"

	Tissue	study	Author celltype	Assigned cellclass
1	Human fetal brain	Fan	Early	Other
2	Human fetal brain	Fan	Blood	Vascular
3	Human fetal brain	Fan	Immune	Immune
4	Human fetal brain	Fan	EX	Exc_Neuron
5	Human fetal brain	Fan	IN	Inh_Neuron
6	Human fetal brain	Fan	NPC	Progenitor
7	Human fetal brain	Fan	Oligo	Oligo
8	Human fetal brain	Fan	PONS	Other
9	Human fetal brain	Fan	Astro	Astrocyte
10	Human fetal brain	Fan	CR	Other
11	Human fetal brain	Fan	Endo	Vascular
12	Human fetal brain	Braun	Erythrocyte	Vascular
13	Human fetal brain	Braun	Fibroblast	Vascular
14	Human fetal brain	Braun	Immune	Immune
15	Human fetal brain	Braun	Neural crest	Other
16	Human fetal brain	Braun	Neuroblast	Progenitor
17	Human fetal brain	Braun	Neuron	Exc_Neuron
18	Human fetal brain	Braun	Neuronal IPC	Progenitor
19	Human fetal brain	Braun	Placodes	Other
20	Human fetal brain	Braun	Radial glia	Progenitor
21	Human fetal brain	Braun	Vascular	Vascular
22	Human fetal brain	Braun	Glioblast	Astrocyte
23	Human fetal brain	Braun	Oligo	Oligo
24	Human fetal brain	Bhaduri	Astrocyte	Astrocyte
25	Human fetal brain	Bhaduri	Dividing	Progenitor
26	Human fetal brain	Bhaduri	Endo	Vascular
27	Human fetal brain	Bhaduri	Interneuron	Inh_Neuron
28	Human fetal brain	Bhaduri	Microglia	Immune
29	Human fetal brain	Bhaduri	Neuron	Exc_Neuron
30	Human fetal brain	Bhaduri	Outlier	Other
31	Human fetal brain	Bhaduri	RG	Progenitor
32	Human fetal brain	Bhaduri	IPC	Progenitor
33	Human fetal brain	Bhaduri	Vascular	Vascular
34	Human fetal brain	Bhaduri	Oligo	Oligo
35	Human fetal brain	Poliodakis	ExM	Exc_Neuron
36	Human fetal brain	Poliodakis	End	Vascular
37	Human fetal brain	Poliodakis	PgG2M	Progenitor
38	Human fetal brain	Poliodakis	ExDp1	Exc_Neuron
39	Human fetal brain	Poliodakis	OPC	Oligo
40	Human fetal brain	Poliodakis	ExN	Exc_Neuron
41	Human fetal brain	Poliodakis	ExM-U	Exc_Neuron
42	Human fetal brain	Poliodakis	oRG	Progenitor
43	Human fetal brain	Poliodakis	InMGE	Inh_Neuron
44	Human fetal brain	Poliodakis	ExDp2	Exc_Neuron
45	Human fetal brain	Poliodakis	PgS	Progenitor
46	Human fetal brain	Poliodakis	Per	Vascular
47	Human fetal brain	Poliodakis	InCGE	Inh_Neuron
48	Human fetal brain	Poliodakis	vRG	Progenitor
49	Human fetal brain	Poliodakis	IP	Progenitor
50	Human fetal brain	Poliodakis	Mic	Immune
51	Human fetal brain	Zhu	EN-fetal-late	Exc_Neuron
52	Human fetal brain	Zhu	IN-fetal	Inh_Neuron
53	Human fetal brain	Zhu	OPC	Oligo
54	Human fetal brain	Zhu	RG	Progenitor
55	Human fetal brain	Zhu	VSMC	Vascular
56	Human fetal brain	Zhu	EN-fetal-early	Exc_Neuron
57	Human fetal brain	Zhu	IPC	Progenitor
58	Human fetal brain	Zhu	Microglia	Immune
59	Human fetal brain	Shi	CGE	Inh_Neuron
60	Human fetal brain	Shi	Excitatory IPC	Progenitor
61	Human fetal brain	Shi	Excitatory neuron	Exc_Neuron
62	Human fetal brain	Shi	LGE	Inh_Neuron
63	Human fetal brain	Shi	MGE	Inh_Neuron
64	Human fetal brain	Shi	Microglia	Immune
65	Human fetal brain	Shi	progenitor	Progenitor
66	Human fetal brain	Shi	Thalamic neurons	Other
67	Human fetal brain	Shi	OPC	Oligo
68	Human fetal brain	Shi	Endothelial	Vascular
69	Human fetal brain	Yu	Endothelial cells (EC)	Vascular
70	Human fetal brain	Yu	excitatory neuron (ExN)	Exc_Neuron
71	Human fetal brain	Yu	intermediate progenitor cells (IPCs)	Progenitor
72	Human fetal brain	Yu	interneuron precursors (INP)	Inh_Neuron
73	Human fetal brain	Yu	Microglia (MG)	Immune
74	Human fetal brain	Yu	neural stem cells (NSC)	Progenitor
75	Human fetal brain	Yu	Oligodendrocyte precursor cells (OPCs)	Oligo
76	Human fetal brain	Velmeshev	AST	Astrocyte
77	Human fetal brain	Velmeshev	ExNeu	Exc_Neuron
78	Human fetal brain	Velmeshev	IN	Inh_Neuron
79	Human fetal brain	Velmeshev	MG	Immune
80	Human fetal brain	Velmeshev	OPC	Oligo
81	Human fetal brain	Velmeshev	OUT	Other
82	Human fetal brain	Velmeshev	VASC	Vascular
83	Human fetal brain	Velmeshev	GLIALPROG	Progenitor
84	Human fetal brain	Ramos	AST	Astrocyte
85	Human fetal brain	Ramos	ExNeu	Exc_Neuron
86	Human fetal brain	Ramos	GLIALPROG	Progenitor
87	Human fetal brain	Ramos	IN	Inh_Neuron
88	Human fetal brain	Ramos	MG	Immune
89	Human fetal brain	Ramos	OPC	Oligo
90	Human fetal brain	Ramos	VASC	Vascular
91	Human fetal brain	Ramos	OUT	Other
92	Human fetal brain	Herring	AST	Astrocyte
93	Human fetal brain	Herring	ExNeu	Exc_Neuron
94	Human fetal brain	Herring	IN	Inh_Neuron
95	Human fetal brain	Herring	MG	Immune
96	Human fetal brain	Herring	OPC	Oligo
97	Human fetal brain	Herring	OUT	Other
98	Human fetal brain	Herring	VASC	Vascular
99	Human fetal brain	Herring	GLIALPROG	Progenitor
100	Human fetal brain	Trevino	AST	Astrocyte
101	Human fetal brain	Trevino	ExNeu	Exc_Neuron
102	Human fetal brain	Trevino	GLIALPROG	Progenitor
103	Human fetal brain	Trevino	IN	Inh_Neuron
104	Human fetal brain	Trevino	MG	Immune
105	Human fetal brain	Trevino	OL	Oligo
106	Human fetal brain	Trevino	OPC	Oligo
107	Human fetal brain	Trevino	OUT	Other
108	Human fetal brain	Herb, Zhou	VASC	Vascular
109	Human fetal brain	Herb, Zhou	Astrocytes	Astrocyte
110	Human fetal brain	Herb, Zhou	Blood	Vascular
111	Human fetal brain	Herb, Zhou	cRGC	Progenitor
112	Human fetal brain	Herb, Zhou	Endothelial	Vascular
113	Human fetal brain	Herb, Zhou	Ependymal	Other
114	Human fetal brain	Herb, Zhou	IntProgen-1	Progenitor
115	Human fetal brain	Herb, Zhou	IntProgen-2	Progenitor
116	Human fetal brain	Herb, Zhou	IntProgen-3	Progenitor
117	Human fetal brain	Herb, Zhou	Microglia	Immune
118	Human fetal brain	Herb, Zhou	Neuronal	Neuron
119	Human fetal brain	Herb, Zhou	Oligodendrocytes [Immature]	Oligo
120	Human fetal brain	Herb, Zhou	Oligodendrocytes [Mature]	Oligo
121	Human fetal brain	Herb, Zhou	Pericytes	Vascular
122	Human fetal brain	Herb, Zhou	qRGC	Progenitor
123	Human fetal brain	Herb, Zhou	Tanycytes	Other
124	Human fetal brain	Herb, Zhou	tRGC	Progenitor
125	Human fetal brain	Herb, Zhou	VLMC	Vascular
126	Human fetal brain	Herb, Zhou	vSMC	Vascular
127	Human fetal brain	Herb, Zhou	Oligodendrocytes [Intermediate]	Oligo
128	Human fetal brain	Herb, Zhou	Oligodendrocytes [Dividing]	Oligo
