## Supplemental table S4 for "Cell Type-Agnostic Transcriptomic Signatures Enable Uniform Comparisons of Neurodevelopment"

coefficient	genes
0.40616305102896344	PDK4
-0.06138817774150226	TAC1
2.0281510081653447	CX3CL1
-0.9699707659108062	PNPLA4
-1.8573564160247678	CACNA2D2
0.4407199641876489	CAMK1G
0.15785720584034477	NFIX
0.06357691746611296	CD9
-0.5733196237528405	APBA3
0.5722540818204083	CEP68
1.0685880655536335	EHD3
0.6909840550458441	MVP
-0.3835294360845813	RALBP1
0.011825747068111273	AKAP11
-0.05311728139997029	VIM
2.6270788783727	FAS
1.2740021491959177	TUBG2
-0.16880257317316094	MRI1
0.6379127620666081	FAM184B
-0.02480414472527133	LMO3
0.41441150510187785	KITLG
0.02690560153691698	PER3
0.36356085356239004	FSTL4
0.039424968286742176	ANAPC4
0.6420266597833506	CAMK2B
-1.098805738956279	BCAT1
0.12709203036793665	CA11
-0.736694681001902	LPAR2
0.09829560527910926	GSTO2
0.11911793615944861	ME1
0.18912392704630235	ZFAT
-0.2760939644089275	SLC6A15
0.38866490064302406	LNX1
-0.02828382105765137	TRNT1
0.4904036354576176	PVR
-1.9655955716833642	IGF2BP2
0.12927229445756694	EPB41L2
1.1649420732445934	KCNN2
0.3081880550708082	TCF7
0.05541179014069368	DLG3
0.11851278293963124	CD82
0.04678885169168272	PILRA
-0.5617361441800159	SNX10
0.03924685889496665	MT3
0.022959295358977137	KLHL42
-1.457349752801791	RBBP9
-0.15421410629560636	FH
-0.3036096075259893	CDC34
0.9946322642022357	ASCC2
-0.5741954912031059	PNPLA3
-0.006943481525719142	COCH
-0.014684286421248423	GNPNAT1
-0.0038431397961334107	SAMD15
0.34347182427763023	DHRS7
-0.32938435475494715	C14orf93
-0.039453278301446515	GID8
0.14483220564469357	TRIB3
0.4650692807332602	RASSF2
-0.18586235235782578	SEC23B
0.07048954755395583	TTI1
-0.025960147974567294	CHMP4B
-0.20069911202985452	RIOK3
-1.06531504004892	RP2
0.6583412217316799	NALCN
0.018253128066991888	ARHGEF7
0.05381804914023358	TSC22D1
-0.46124099504665933	NUTF2
-0.3384121460723182	HAS3
0.38152255426122733	CMC2
1.0625728141674082	HCFC1R1
0.8121213154126422	HAGHL
-0.22445362099416746	EARS2
-0.7836542320773261	QPRT
-0.4183373654027005	SLC30A4
-2.0919255037909306	PDGFRL
-0.04711437944065164	CALB1
1.452543254753192	SNX16
-0.33390238309875736	AMH
-1.9497441761103183	CCDC9
0.13361421045604463	CAPS
-0.29262479071403247	ZNF14
-0.07188077855471496	DNAJC2
0.32176141053513996	VIPR2
-0.0013215742354092015	POU6F2
0.51186180221227	RARRES2
1.932260670886449	AHR
1.9767965868508643	TMEM176B
0.041084383394243654	SLC1A1
0.09553548365751727	LHX2
-0.0625962660480688	SEC23IP
-0.03920872447286766	SORCS1
0.015929706986801358	LGI1
0.25182850243326504	GIT1
-0.370183830296704	RGS9
1.3699536390041058	HLF
-0.4275768885108315	DPH1
0.023867424393339956	USP46
0.013468441883203907	PPARGC1A
0.3739974135400213	ASIC1
-0.661495505481106	SYT10
-0.7533210506110863	RAB5B
0.11529326282234842	NOP2
-0.3374536080284521	SPSB2
1.2082989707820453	NT5DC3
-0.013218751994895228	ST8SIA1
-0.19282526289041618	ULBP1
0.06711893860658609	FBXO9
0.15143990735182106	E2F3
0.292013081827258	SLC16A10
0.0018086836016581746	EPM2A
-0.476335865885346	HMGCR
0.3355638393824511	PCDHB5
-0.18530325464598332	TXNDC15
0.19114579422523295	ABHD14B
-0.05721756242917933	CLCN2
0.8961790690647699	ACADL
-0.19751680621045592	IGFBP2
-0.5244495862009851	DHCR24
-0.17092433035263574	PAPPA2
-5.953416726511078e-4	WARS2
0.857578999351987	CTBS
-0.3802594692853084	RCAN3
-0.2878208088955266	NRP2
0.15050155832345755	PMFBP1
0.05833422708939252	CCND2
2.2236002737404705	KLF9
-0.5097273086457516	NEK6
-0.7369788477144792	ONECUT2
-0.16093349718520183	DNMT3A
0.116748935983073	MOB3B
1.281784860629794	KCNJ5
-0.4893862046506889	TAF12
0.382312527176273	CLU
0.7838588479823487	SORBS3
-0.0034319825050720108	LYPLA1
-0.12020392822128281	TSHZ3
0.7211657672710058	ECHDC2
0.03316463418567386	PEX16
0.6503559926841389	PILRB
0.27149971555099656	FABP3
-0.24399681064031345	RASL11A
0.758419581560569	CCZ1
0.05606363995081514	CIT
-0.4310644989165862	ORMDL2
-0.2990282226301615	PDE1B
1.9295653834544593	IL13RA2
-0.20171932732819695	FAM199X
-1.538488348149268	RAB38
-0.7693484225078915	PARD6B
-0.32924890379330135	MRS2
-0.40819345308879224	RRP36
-0.07061554992244645	FLRT3
0.10246828243087476	MCF2L
0.3275187648024251	PLEKHG3
-0.5164777898707821	TNFRSF19
-0.3788502400228768	PPAT
0.6299020266273386	CLN6
1.6402968388806698	SOX15
-0.39261889588618115	SNX6
-0.9485347999541974	GDF15
0.7220303128419531	ASS1
0.48387233328950136	THEMIS2
0.17610189691470035	ZNF331
0.016276310848959308	RGN
2.7170968097333716	GALNT15
0.418222762681162	SLC6A6
0.3342314319804434	KCNC3
-0.41284513949460355	ACLY
0.17134605403412326	PRKAB2
-0.05021923693474339	RHPN2
-0.12699357421520743	IQCA1
0.303084150753626	RIN2
0.24922690691324453	DSTYK
-0.4283980411859016	C1QTNF6
-0.11445712728424118	KRAS
0.09315969059927301	AP4B1
0.07777257939388454	LPIN1
0.2621407801419848	CCNH
0.07130821797084218	SLC43A3
-0.20405705892673368	DHX34
-0.20619670232680742	TMED7
0.8744085219384411	PHF11
-0.06709879437532917	IGF2BP3
-0.03608853536432126	DBNL
0.17471814926820772	STX17
-0.009043787887428734	MYC
0.008392297224141896	TMEM8B
-0.012162445588350838	HMGA1
0.2749054825986437	SORL1
0.562620218305146	PAK6
1.7339910223677435	STAMBPL1
0.06876117479574591	NAB1
0.1655920752768393	SHF
0.4962592049363752	APH1B
0.5458553638676316	USO1
1.4853251789138981	N4BP2L1
0.337729932487298	VPS37B
-0.4632177558687546	DENR
0.168245462373131	CDH24
0.5152448468188028	BNIP2
1.475963095919366	NEIL1
0.5498033874419954	ABHD2
0.03426941096981186	FURIN
-0.04871440058293291	SEC11A
-0.9779321573453668	PCTP
0.5456542128848088	ARSG
-0.04518866966865504	FBXO15
-0.10154278318072338	ERBB2
0.15231293964116313	NFIC
-0.30258034816926793	SIRT3
-0.2021048006769447	PGD
0.37330858000622746	CTTNBP2NL
0.20992785674425374	ATP1B1
-0.5527521734117602	TUFT1
-0.34182989688946763	CGN
-3.9992961046074997	OAZ3
1.3355132556397773	SMYD2
-0.9395233289920978	SYT2
-0.22237649548666755	MEIS1
1.3081954823086461	POMGNT2
2.9715342566763088	COL8A1
5.081202700058832e-4	NXPE3
0.20388701823924427	SETD7
0.8192338882708329	CXCL14
0.002340403349845572	CPLX2
0.9151972893549699	TRIM7
-0.8718907042301773	RNF44
-0.1578686568411042	DOK3
-0.05754921772804778	ABRACL
-0.6841947827749268	CCZ1B
0.49587597762141217	PURB
0.11653438135665148	AK3
0.15346456445303755	ASB6
-0.22025686813772413	INA
-0.5975299773919763	APIP
0.8213689551179764	SLC43A1
0.5891828029273123	NPAT
-0.23393184768211842	HMGA2
0.006568465815071356	HNMT
-0.7381252311638871	PIH1D2
0.08700513915733248	SLC7A11
0.014519249379614674	GPR158
1.0168651414545975	BEND6
-1.6738688639132697	PSTPIP2
-0.07036982834125653	PDK1
0.196614539463714	SPARCL1
0.7776684187650765	PTPRR
0.7025755663793681	LGI4
0.50978340878861494	TRIM11
2.0782600412222125	CYP2U1
0.14641018182057083	SLC25A28
0.8505872223976197	HEATR3
-0.09653935271419364	FZD7
0.025825319650235122	ELMO1
0.8562431994869412	CLIC2
-0.6769185940654482	ADAMTS3
-0.2595408636969853	WHAMM
0.3322883250190676	TSPAN7
-0.5407518407343421	FGF18
-0.9094939791795389	RAB11FIP1
-0.1438460625967796	SSBP3
1.137956397575427	LDLRAP1
0.6871783343987404	NCK1
-0.08203342587516563	ABHD3
0.03703164740103832	SHROOM4
-0.6889238367553134	RIBC1
0.21028107748010824	NRG2
0.08337704521308643	ELK4
-0.29554003030185816	RCAN1
-1.084343233300606	IGF2BP1
-0.5666277035130629	SCUBE1
-0.4278305771093423	TMEM69
-0.40866104791016256	C16orf86
-0.7709710161991847	CPAMD8
-1.2009220770952804	LRRC3
0.05537638654253252	RDH13
0.7890303550527706	PCSK7
-1.1544750855118473	NLRX1
-0.5343848657043162	JMJD8
0.0025826093243744136	GNG3
-0.3586223654066765	DIRAS3
0.059203363270945386	MYSM1
0.4350794563815473	DUSP19
0.031780370387338344	VSNL1
-1.0168008570948839	PAQR3
-0.058390221737975	CGGBP1
0.11139037631448885	GPR155
0.21184678298038384	HIPK1
0.4384382570969711	NEK10
1.5688647597358394	FBLN2
0.3451966988097415	ABHD6
0.05215831857315986	SNRK
0.08388550673724048	TPRA1
0.17601922052911773	PRSS12
0.10366408784675667	ANAPC10
0.16498992835638518	NDUFAF2
0.5879050194531449	F2RL1
0.03951440095640533	NDUFS4
0.027804086345514838	SERINC5
0.588197893152086	ACSL6
0.9166601445658311	LEAP2
-0.3451938332649301	STK17A
0.6378196916830123	KIF6
0.3606856575118434	SLC29A4
0.3781734381393992	OXR1
0.39132068818973137	SLC25A32
0.06098672205359345	EML5
-0.13469973168327856	RPUSD4
0.8291626300030922	QSOX2
-0.33196723933714	BLCAP
0.7552746897854851	MESP1
0.586904186133948	TAC3
1.8992166133910002	AKTIP
0.2213565217396188	TEF
-0.40186978339889406	MVD
-0.11548803012553362	DDB1
1.4259668128359844	VWCE
0.373171208077033	SF1
-0.06292075518431457	STIP1
0.5320915701420789	STXBP6
0.24758298658032007	MFF
0.2290449305680056	CPLX1
0.12691044794095546	ATF5
0.7887243427208713	GSG1L
-0.5214448640763939	BOLA2B
0.4709968593043438	TAPT1
-0.05234513225715272	ZNF212
-0.8344412652689114	GPR37
2.2910825693765307	CEL
1.0453223948429202	C11orf24
-0.5860985264570165	TRIM8
0.15110195987006927	LRRC8D
1.9305350424201264	ETFDH
-0.22631314955972825	SPSB1
0.003156285612240979	ZIK1
0.37374171331696704	SCG2
1.0333398457994856	ZNF57
0.3813282272088992	SMPDL3A
0.036137995281560926	LRRC20
0.045060390525713916	ZNF621
2.492937359228662e-4	EGFL7
-0.05278461373397133	GLRX
-0.2787256243146716	TMEM167A
0.7832905510944399	NR1D2
0.11016794967144003	TRAF6
0.010049371395593892	ZDHHC21
-0.11839523141696877	RNPEP
2.169189721970197	ZNF843
0.15035740946325013	WSB2
-0.016362636337227888	SEC24C
0.6513303517842733	ST8SIA3
0.3010849162862809	RPRM
0.05280526584764236	PNPLA2
0.03395157272242851	PDE4DIP
0.04133328000239489	TMEM151B
-0.007513836925711513	SLC25A20
1.174301409746266	AKAP5
-0.3562088939086607	SEPHS2
0.009440786793323828	TDRD6
0.8849000475768884	LYNX1
0.20212005231097016	ZNF594
0.4983491152269187	CAPS2
-0.011193036606408266	TRAPPC5
0.21557462387509504	PENK
-0.6459255373762809	PLAG1
0.09542816318956679	ZBTB20
-0.1300157387747312	TMEM259
-0.36007361304410745	TSHZ2
-0.05314963462251559	GLRX5
2.2566386797572022	IGIP
-1.4875109384368939	TSKU
-0.571199079166648	GTF2H2C
0.5779564992381102	ZDHHC23
-0.1828980967170898	EFNA5
-1.5521719916535253	PLA2G6
0.48403174649066555	POU3F2
0.07034716313213692	BEX5
-0.3794938557948952	ZFP1
-0.3968575833540475	SOCS3
0.28484611210496913	F8
2.6130357560881254	PURA
0.7230478193057437	RAD51D
-0.477308544914365	ZBTB3
-0.022820722340470306	THNSL1
0.2771185418093857	RNPC3
0.5515506518673178	THBS2
-0.3441430607224655	GNG2
0.2702806256031806	RGS7BP
0.8334780825454999	PDE2A
-0.5810999604934558	MT1X
-0.007478967434434417	ZNF490
-0.27575391312322084	GTF2F2
-0.6376686658698636	IER5L
-1.7701173924403635	SPRED3
0.5955475400107384	ADAT2
0.07812959974877348	MAOA
-0.00833665285321546	RRP7A
2.464321008986498	AKR1C3
-2.012835444484893	CACNA1H
0.0316974284059648	TCF4
-0.21810029362745506	HRH1
0.3460126983788359	LRRC8B
-0.001133020465816513	VEPH1
-0.8780892571673288	ZNF624
0.08348227595022217	SIRPA
-0.4009978388762829	TFDP1
0.7137800395873999	HSD17B11
0.23247993024250718	ASPH
-4.450139769699167	ZNF534
0.7533125213122359	COLGALT2
0.9202567669083268	BRINP2
-0.27054725019161335	OSTC
0.5632633812578459	INF2
0.1491182507903349	TCEAL6
0.20462404604086276	AKT1S1
0.19489502719671892	SLC35B4
-0.02583957976792309	SYCE1L
0.7373350228683558	TMEM200C
0.11323946025655128	DIO2
0.012600695518248984	ZNF580
0.004162689147306341	C1orf220
-0.30174720921771025	NRAS
0.397378332271104	NCKIPSD
0.39312791048230644	SLC35F6
0.7426681865079656	ZNF90
0.02945749369163415	NEURL1B
1.1423425633104018	STARD10
0.15615543521875358	EML6
-0.02512877902809323	RNASEK
-0.6480838724559299	ZGLP1
-0.07684746253445011	BTBD19
0.2805466552895995	HSBP1L1
-1.4009926990839319	HCG11
0.18516563319896945	TMEM254-AS1
-0.34800635620494746	MCTS1
-0.08834656049896981	SNHG7
2.305767206157369	ANKRD65
0.031522126236571156	ZSCAN31
0.2680851958504356	ARHGDIG
-0.016129549134474123	AP5Z1
0.8999513869288567	TTC4
-1.0448947964779742	ZNF324B
-0.21336130875220952	HS3ST5
0.08159198636181922	MALAT1
0.3481662391869226	ZNF224
0.5071909166932335	EGLN2
1.3780723939669361	ZNF595
0.013855767307311353	TMEM54
0.3330349539975152	DMGDH
-0.7766214484433228	CCDC74B
-0.0580863947997268	CYB5R2
-0.15697153839569894	ACY1
0.555980721638534	HSPB6
0.5827430495631286	CYP2E1
1.60258556363349	MGARP
-1.2523282475662738	ZNF185
-2.7081021513478074	AMIGO2
0.3760579439541494	USP43
0.8197525281180706	IL34
-0.1989707252689784	DYNLRB2
2.8468186021122204	VMO1
-1.958761474572711	ELF3
