## Supplemental table S6 for "Cell Type-Agnostic Transcriptomic Signatures Enable Uniform Comparisons of Neurodevelopment"

### Sheet: positive genes
clusters	gene	modulename
4	PURA	module_1
4	ETFDH	module_1
4	POMGNT2	module_1
4	ACADL	module_1
4	CXCL14	module_1
4	COLGALT2	module_1
4	KIF6	module_1
4	ACSL6	module_1
4	THBS2	module_1
4	ABHD2	module_1
4	CAPS2	module_1
4	PURB	module_1
4	CMC2	module_1
4	OXR1	module_1
4	TSPAN7	module_1
4	PLEKHG3	module_1
4	VIPR2	module_1
4	TEF	module_1
4	SPARCL1	module_1
4	TMEM254-AS1	module_1
4	STX17	module_1
4	ME1	module_1
4	DIO2	module_1
4	GPR155	module_1
4	GSTO2	module_1
4	MAOA	module_1
4	FBXO9	module_1
4	CIT	module_1
4	ZNF621	module_1
4	ANAPC4	module_1
4	MT3	module_1
4	RGN	module_1
4	PPARGC1A	module_1
4	ZDHHC21	module_1
4	EPM2A	module_1
9	ZNF90	module_2
9	NPAT	module_2
9	USO1	module_2
9	RARRES2	module_2
9	CLU	module_2
9	SF1	module_2
9	DHRS7	module_2
9	VPS37B	module_2
9	ASPH	module_2
9	ZNF331	module_2
9	E2F3	module_2
9	MOB3B	module_2
9	AK3	module_2
9	ANAPC10	module_2
9	ZBTB20	module_2
9	TTI1	module_2
9	NAB1	module_2
9	CCND2	module_2
9	NDUFS4	module_2
7	LDLRAP1	module_3
7	PHF11	module_3
7	CTBS	module_3
7	HSD17B11	module_3
7	MVP	module_3
7	NCK1	module_3
7	ARSG	module_3
7	BNIP2	module_3
7	PDK4	module_3
7	RIN2	module_3
7	HIPK1	module_3
7	NFIC	module_3
7	EPB41L2	module_3
7	SIRPA	module_3
7	ELK4	module_3
7	HNMT	module_3
3	FAS	module_4
3	KLF9	module_4
3	FBLN2	module_4
3	N4BP2L1	module_4
3	SORBS3	module_4
3	NR1D2	module_4
3	ECHDC2	module_4
3	F2RL1	module_4
3	INF2	module_4
3	HSPB6	module_4
3	APH1B	module_4
3	SLC25A32	module_4
3	ZNF224	module_4
3	TCF7	module_4
3	DSTYK	module_4
3	AKT1S1	module_4
3	CAPS	module_4
3	CD82	module_4
3	SLC7A11	module_4
3	SLC43A3	module_4
3	CD9	module_4
3	SNRK	module_4
3	SHROOM4	module_4
3	SERINC5	module_4
3	PER3	module_4
8	C11orf24	module_5
8	ASCC2	module_5
8	SLC43A1	module_5
8	CCZ1	module_5
8	PILRB	module_5
8	CLN6	module_5
8	ADAT2	module_5
8	THEMIS2	module_5
8	RASSF2	module_5
8	NCKIPSD	module_5
8	SMPDL3A	module_5
8	ABHD6	module_5
8	HSBP1L1	module_5
8	SORL1	module_5
8	SETD7	module_5
8	ABHD14B	module_5
8	ZFAT	module_5
8	PRSS12	module_5
8	NOP2	module_5
8	TRAF6	module_5
8	TPRA1	module_5
8	MYSM1	module_5
8	RDH13	module_5
8	PNPLA2	module_5
8	FURIN	module_5
8	ELMO1	module_5
8	EGFL7	module_5
2	VMO1	module_6
2	TMEM176B	module_6
2	STAMBPL1	module_6
2	SMYD2	module_6
2	KCNJ5	module_6
2	CLIC2	module_6
2	HEATR3	module_6
2	PDE2A	module_6
2	PCSK7	module_6
2	TRIM11	module_6
2	SLC6A6	module_6
2	KITLG	module_6
2	CTTNBP2NL	module_6
2	KCNC3	module_6
2	FABP3	module_6
2	ATP1B1	module_6
2	ATF5	module_6
2	MCF2L	module_6
2	PILRA	module_6
2	ARHGEF7	module_6
5	AKR1C3	module_7
5	IL13RA2	module_7
5	AKTIP	module_7
5	SOX15	module_7
5	MGARP	module_7
5	SNX16	module_7
5	VWCE	module_7
5	ZNF595	module_7
5	STARD10	module_7
5	ZNF57	module_7
5	LEAP2	module_7
5	TTC4	module_7
5	QSOX2	module_7
5	MESP1	module_7
5	ASS1	module_7
5	FAM184B	module_7
5	STXBP6	module_7
5	POU3F2	module_7
5	SLC35F6	module_7
5	FSTL4	module_7
5	PCDHB5	module_7
5	F8	module_7
5	RNPC3	module_7
5	CCNH	module_7
5	MFF	module_7
5	PENK	module_7
5	ZNF594	module_7
5	SLC35B4	module_7
5	CDH24	module_7
5	NFIX	module_7
5	EML6	module_7
5	ASB6	module_7
5	PMFBP1	module_7
5	LHX2	module_7
5	MALAT1	module_7
5	TSC22D1	module_7
5	LRRC20	module_7
5	PEX16	module_7
5	TCF4	module_7
5	ZSCAN31	module_7
5	NEURL1B	module_7
5	USP46	module_7
5	KLHL42	module_7
5	ZNF580	module_7
5	C1orf220	module_7
5	ZIK1	module_7
1	COL8A1	module_8
1	GALNT15	module_8
1	ANKRD65	module_8
1	IGIP	module_8
1	ZNF843	module_8
1	CYP2U1	module_8
1	CX3CL1	module_8
1	AHR	module_8
1	NEIL1	module_8
1	HLF	module_8
1	TUBG2	module_8
1	NT5DC3	module_8
1	EHD3	module_8
1	TRIM7	module_8
1	LYNX1	module_8
1	IL34	module_8
1	HAGHL	module_8
1	GSG1L	module_8
1	RAD51D	module_8
1	LGI4	module_8
1	CYP2E1	module_8
1	ZDHHC23	module_8
1	EGLN2	module_8
1	TAPT1	module_8
1	NEK10	module_8
1	DMGDH	module_8
1	LRRC8D	module_8
1	SLC25A28	module_8
1	LGI1	module_8
1	TMEM54	module_8
1	AKAP11	module_8
1	TDRD6	module_8
6	CEL	module_9
6	AKAP5	module_9
6	KCNN2	module_9
6	HCFC1R1	module_9
6	BEND6	module_9
6	BRINP2	module_9
6	PTPRR	module_9
6	TMEM200C	module_9
6	NALCN	module_9
6	ST8SIA3	module_9
6	CAMK2B	module_9
6	TAC3	module_9
6	CEP68	module_9
6	PAK6	module_9
6	PVR	module_9
6	CAMK1G	module_9
6	DUSP19	module_9
6	LNX1	module_9
6	USP43	module_9
6	ASIC1	module_9
6	SCG2	module_9
6	SLC29A4	module_9
6	LRRC8B	module_9
6	RPRM	module_9
6	SLC16A10	module_9
6	RGS7BP	module_9
6	ARHGDIG	module_9
6	GIT1	module_9
6	CPLX1	module_9
6	NRG2	module_9
6	PRKAB2	module_9
6	SHF	module_9
6	NDUFAF2	module_9
6	WSB2	module_9
6	TCEAL6	module_9
6	TRIB3	module_9
6	CA11	module_9
6	AP4B1	module_9
6	LPIN1	module_9
6	BEX5	module_9
6	EML5	module_9
6	DLG3	module_9
6	TMEM151B	module_9
6	SLC1A1	module_9
6	PDE4DIP	module_9
6	VSNL1	module_9
6	GPR158	module_9
6	TMEM8B	module_9
6	GNG3	module_9
6	CPLX2	module_9
6	NXPE3	module_9

### Sheet: negative genes
clusters	gene	modulename
4	IGF2BP2	module_1
4	RBBP9	module_1
4	IGF2BP1	module_1
4	CPAMD8	module_1
4	GTF2H2C	module_1
4	TNFRSF19	module_1
4	PPAT	module_1
4	GTF2F2	module_1
4	HMGA2	module_1
4	MEIS1	module_1
4	IGFBP2	module_1
4	DDB1	module_1
4	ERBB2	module_1
4	FZD7	module_1
4	CGGBP1	module_1
4	VIM	module_1
4	RHPN2	module_1
4	ST8SIA1	module_1
4	VEPH1	module_1
4	WARS2	module_1
3	AMIGO2	module_10
3	RAB5B	module_10
3	CCZ1B	module_10
3	RGS9	module_10
3	TSHZ2	module_10
3	CGN	module_10
3	BLCAP	module_10
3	EARS2	module_10
3	TXNDC15	module_10
3	MRI1	module_10
3	IQCA1	module_10
3	CLCN2	module_10
3	FBXO15	module_10
9	SYT2	module_11
9	ZNF624	module_11
9	CCDC74B	module_11
9	PARD6B	module_11
9	PIH1D2	module_11
9	LPAR2	module_11
9	RIBC1	module_11
9	ADAMTS3	module_11
9	SYT10	module_11
9	PNPLA3	module_11
9	SCUBE1	module_11
9	DHCR24	module_11
9	ZBTB3	module_11
9	HMGCR	module_11
9	ACLY	module_11
9	MVD	module_11
9	ZFP1	module_11
9	C14orf93	module_11
9	MRS2	module_11
9	ZNF14	module_11
9	PGD	module_11
9	DYNLRB2	module_11
9	PAPPA2	module_11
9	FH	module_11
9	RPUSD4	module_11
9	FLRT3	module_11
9	ZNF212	module_11
9	GNPNAT1	module_11
9	SAMD15	module_11
9	POU6F2	module_11
6	PSTPIP2	module_2
6	RAB38	module_2
6	NLRX1	module_2
6	PCTP	module_2
6	QPRT	module_2
6	MT1X	module_2
6	ORMDL2	module_2
6	OSTC	module_2
6	WHAMM	module_2
6	SPSB1	module_2
6	HRH1	module_2
6	BTBD19	module_2
6	SEC11A	module_2
6	CHMP4B	module_2
6	SLC25A20	module_2
10	NEK6	module_3
10	STK17A	module_3
10	ABHD3	module_3
10	IGF2BP3	module_3
2	OAZ3	module_4
2	PDGFRL	module_4
2	PLA2G6	module_4
2	TSKU	module_4
2	HCG11	module_4
2	PNPLA4	module_4
2	GDF15	module_4
2	APBA3	module_4
2	JMJD8	module_4
2	BOLA2B	module_4
2	NUTF2	module_4
2	C1QTNF6	module_4
2	DPH1	module_4
2	C16orf86	module_4
2	SOCS3	module_4
2	SPSB2	module_4
2	SIRT3	module_4
2	RASL11A	module_4
2	ACY1	module_4
2	CYB5R2	module_4
2	TRAPPC5	module_4
2	MYC	module_4
8	PAQR3	module_5
8	IER5L	module_5
8	TRIM8	module_5
8	RRP36	module_5
8	RALBP1	module_5
8	CDC34	module_5
8	NRAS	module_5
8	TMEM167A	module_5
8	TMED7	module_5
8	FAM199X	module_5
8	TMEM259	module_5
8	KRAS	module_5
8	SNHG7	module_5
8	GLRX5	module_5
8	GID8	module_5
5	CCDC9	module_6
5	RP2	module_6
5	PLAG1	module_6
5	APIP	module_6
5	DENR	module_6
5	TFDP1	module_6
5	SNX6	module_6
5	DHX34	module_6
5	RIOK3	module_6
5	DNMT3A	module_6
5	DNAJC2	module_6
5	PDK1	module_6
5	STIP1	module_6
5	SEC23IP	module_6
5	TRNT1	module_6
5	SEC24C	module_6
5	ZNF490	module_6
7	BCAT1	module_7
7	RAB11FIP1	module_7
7	SNX10	module_7
7	PDE1B	module_7
7	RCAN1	module_7
7	NRP2	module_7
7	DOK3	module_7
7	GLRX	module_7
11	TAF12	module_8
11	TMEM69	module_8
11	SEPHS2	module_8
11	SEC23B	module_8
11	RNPEP	module_8
11	DBNL	module_8
11	RNASEK	module_8
11	AP5Z1	module_8
11	HMGA1	module_8
11	RRP7A	module_8
11	LYPLA1	module_8
1	ZNF534	module_9
1	CACNA1H	module_9
1	ELF3	module_9
1	CACNA2D2	module_9
1	SPRED3	module_9
1	ZNF185	module_9
1	LRRC3	module_9
1	ZNF324B	module_9
1	RNF44	module_9
1	GPR37	module_9
1	ONECUT2	module_9
1	ZGLP1	module_9
1	TUFT1	module_9
1	FGF18	module_9
1	SLC30A4	module_9
1	RCAN3	module_9
1	DIRAS3	module_9
1	MCTS1	module_9
1	GNG2	module_9
1	HAS3	module_9
1	AMH	module_9
1	SLC6A15	module_9
1	INA	module_9
1	HS3ST5	module_9
1	ULBP1	module_9
1	EFNA5	module_9
1	SSBP3	module_9
1	TSHZ3	module_9
1	TAC1	module_9
1	ABRACL	module_9
1	CALB1	module_9
1	SORCS1	module_9
1	SYCE1L	module_9
1	LMO3	module_9
1	THNSL1	module_9
1	COCH	module_9
